# Heterogeneity in inhibition of genetically diverse dengue virus strains by *Wolbachia*

**DOI:** 10.1101/2025.09.18.677129

**Authors:** Afeez Sodeinde, Emilie Finch, Ke Li, Mallery I. Breban, Ellie Bourgikos, Braiya L. Nolan, Nicole M. Feriancek, Isabel M. Ott, Julian W. Bakker, Verity Hill, Perran A. Ross, Xinyue Gu, Angkana T. Huang, Henrik Salje, Nathan D. Grubaugh, Chantal B.F. Vogels

## Abstract

The release of *Aedes aegypti* mosquitoes transinfected with the virus-inhibiting *Wolbachia* bacterium has the potential to reduce the burden caused by dengue virus (DENV). However, the robustness of this control strategy across the wide genetic diversity of DENV remains unknown. Here, we systematically tested two commonly used *Wolbachia* strains (*w*AlbB and *w*MelM) for their ability to inhibit 60 genetically diverse DENV isolates spanning all four serotypes. We found stronger inhibition by *w*MelM (median relative dissemination: 0.04) than *w*AlbB (median relative dissemination: 0.19). Furthermore, while we found substantial heterogeneity in inhibition across DENV isolates, we found that more DENV-3 isolates were weakly inhibited (median relative dissemination: 0.47 for *w*AlbB and 0.39 for *w*MelM) compared to the other serotypes (median relative disseminations: 0.10-0.18 for *w*AlbB and 0-0.11 for *w*MelM). Using transmission dynamic models, we further showed that differential *Wolbachia* inhibition results in increased probability of reemergence, particularly in high transmission intensity settings, with strong selection for DENV strains that have higher relative dissemination in mosquitoes. Our work highlights the importance of considering DENV genetic diversity, including the long-term risk of selection, in *Wolbachia*-based control interventions.
