## Supplementary Data File 1 for "Heterogeneity in inhibition of genetically diverse dengue virus strains by *Wolbachia*"

### Sheet: DENV-1
Taxon	Genus	DH014_A227GWHLT4	DH150_A227GWHLT4	DH018_A227GWHLT4	DH026_A227GWHLT4	DH146_A227GWHLT4	DH019_A227GWHLT4	DH002_A227GWHLT4	DH006_A227GWHLT4	DH022_A227GWHLT4	DH147_A227GWHLT4	DH009_A227GWHLT4	DH145_A227GWHLT4	DH141_A227GWHLT4	DH021_A227GWHLT4	DH131_A227GWHLT4	DH148_A227GWHLT4	DH143_A227GWHLT4	DH040_A227GWHLT4	DH142_A227GWHLT4	DH048_A227GWHLT4	DH144_A227GWHLT4	DH035_A227GWHLT4
Dengue virus	Flavivirus	823429	893885	837214	822003	781275	932695	929683	896103	881477	878531	875481	851487	804834	800345	780325	776810	766964	745192	700707	667560	551244	217330
Cell fusing agent virus	Flavivirus	21983.8	0	0	0	NA	0	0	0	0	0	0	0	0	0	0	0	0	0	0	0	0	0
Mosquito densovirus BR/07	Brevidensovirus	0	333.901	0	0	0	0	0	0	0	0	0	0	0	0	0	0	0	0	0	0	0	0
Dipteran brevihamaparvovirus 1	Brevihamaparvovirus	0	22.5183	0	NA	0	0	0	0	0	0	0	0	0	0	0	0	0	0	0	0	0	0
Phasi Charoen-like phasivirus	Phasivirus	0	0	36.3539	0	0	0	0	0	0	0	0	0	0	0	0	0	0	0	0	0	0	0
Flavivirus sp.	Flavivirus	10.9796	0	0	0	0	0	0	0	0	0	0	0	0	0	0	0	0	0	0	0	0	0
Metric:	NT.rpm	Background:	"DENV1_Water_Controls"	2 Filters Applied:	Categories:	Viruses	Thresholds:	NT rPM >= 10	NT L (alignment length in bp) >= 50	NT Z Score >= 2
NA: Not Applicable; sample did not meet thresholds set

### Sheet: DENV2
Taxon	Genus	DH069_AHT23HDSX5	DH061_AHT23HDSX5	DH091_AHT23HDSX5	DH134_AHT23HDSX5	DH135_AHT23HDSX5	DH060_AHT23HDSX5	DH064_AHT23HDSX5	DH156_AHT23HDSX5	DH077_AHT23HDSX5	DH073_AHT23HDSX5	DH101_AHT23HDSX5	DH154_AHT23HDSX5	DH099_AHT23HDSX5	DH161_AHT23HDSX5	DH081_AHT23HDSX5	DH159_AHT23HDSX5	DH071_AHT23HDSX5	DH158_AHT23HDSX5	DH074_AHT23HDSX5	DH087_AHT23HDSX5
Dengue virus	Flavivirus	325981	766063	707744	180599	330522	619250	503153	475491	765001	677341	783527	761179	798457	792343	783824	779010	757149	752197	751029	728532
Cell fusing agent virus	Flavivirus	384903	0	0	0	NA	0	0	0	0	0	NA	0	0	NA	NA	0	0	0	0	0
Flavivirus sp.	Flavivirus	13297.5	0	0	0	0	0	0	0	0	0	0	0	0	0	0	0	0	0	0	0
Aedes flavivirus	Flavivirus	428.146	0	0	0	NA	0	0	0	0	0	0	0	0	0	NA	0	0	0	0	0
Piry vesiculovirus	Vesiculovirus	NA	NA	0	12.6556	NA	NA	NA	NA	NA	NA	NA	NA	0	0	0	0	0	0	0	0
West Nile virus	Flavivirus	NA	21.8301	NA	NA	NA	NA	NA	NA	NA	NA	NA	NA	NA	NA	NA	NA	0	NA	NA	NA
Dipteran brevidensovirus 2	Brevidensovirus	0	0	15.5991	0	0	0	0	0	0	0	0	0	0	0	0	0	0	0	0	0
Metric:	NT.rpm	Background:	"Negative_Controls_DENV2"	2 Filters Applied:	Categories:	Viruses	Thresholds:	NT Z Score >= 2	NT rPM >= 10	NT L (alignment length in bp) >= 50
NA: Not Applicable; sample did not meet thresholds set

### Sheet: DENV3&DENV-4
Taxon	Genus	DH169_A22CF27LT4	DH069_A22CF27LT4	DH114_A22CF27LT4	DH127_A22CF27LT4	DH118_A22CF27LT4	DH102_A22CF27LT4_1	DH117_A22CF27LT4	DH168_A22CF27LT4	DH115_A22CF27LT4	DH166_A22CF27LT4	DH157_A22CF27LT4	DH170_A22CF27LT4	DH110_A22CF27LT4	DH162_A22CF27LT4	DH149_A22CF27LT4	DH140_A22CF27LT4	DH105_A22CF27LT4	DH104_A22CF27LT4	DH164_A22CF27LT4	DH108_A22CF27LT4	DH167_A22CF27LT4	DH103_A22CF27LT4	DH119_A22CF27LT4	DH116_A22CF27LT4	DH165_A22CF27LT4	DH139_A22CF27LT4	DH109_A22CF27LT4	DH138_A22CF27LT4	DH129_A22CF27LT4	DH122_A22CF27LT4
Orthoflavivirus denguei	Orthoflavivirus	23997	295549	380466	287587	424353	398844	360966	418023	378993	426008	410750	410206	406911	398334	374523	372762	370409	363976	363555	354785	347630	357600	133541	376126	43288.8	55369.9	36782.8	27539.5	16082.7	78230.8
Chimeric Tick-borne encephalitis virus/Dengue virus 4	Flavivirus	0	0	22213.7	111.933	33.6743	0	NA	0	NA	NA	NA	NA	0	0	NA	NA	0	0	0	0	0	0	0	NA	0	NA	0	NA	NA	NA
Culex densovirus 0507JS11	Brevidensovirus	66127.9	0	0	0	0	0	0	0	0	0	0	0	0	0	0	0	0	0	0	0	0	0	0	0	0	0	0	0	0	NA
Dipteran brevidensovirus 2	Brevidensovirus	140918	0	0	0	0	0	0	0	0	0	0	0	0	0	0	0	0	0	0	0	0	0	0	0	NA	0	0	0	0	0
Brevihamaparvovirus dipteran1	Brevihamaparvovirus	38607.7	0	0	0	0	0	0	0	0	0	0	0	0	0	0	0	0	0	0	0	0	0	0	0	0	0	0	0	0	NA
Protoambidensovirus dipteran1	Protoambidensovirus	6266.56	0	0	0	0	0	0	0	0	0	0	0	0	0	0	0	0	0	0	0	0	0	0	0	0	0	0	0	0	0
Aedes albopictus densovirus 5	Brevidensovirus	3316.51	0	0	0	0	0	0	0	0	0	0	0	0	0	0	0	0	0	0	0	0	0	0	0	0	0	0	0	0	0
Brevihamaparvovirus dipteran2	Brevihamaparvovirus	1557.08	0	0	0	0	0	0	0	0	0	0	0	0	0	0	0	0	0	0	0	0	0	0	0	0	0	0	0	0	NA
Mosquito densovirus BR/07	Brevidensovirus	635.489	0	0	0	0	0	0	0	0	0	0	0	0	0	0	0	0	0	0	0	0	0	0	0	0	0	0	0	0	0
Aedes aegypti Thai densovirus	Brevidensovirus	584.087	0	0	0	0	0	0	0	0	0	0	0	0	0	0	0	0	0	0	0	0	0	0	0	0	0	0	0	0	0
Cell fusing agent virus	Flavivirus	0	80060.3	0	0	0	0	NA	0	0	0	0	0	0	0	0	0	0	0	0	0	0	0	0	0	NA	0	0	NA	NA	0
Flavivirus sp.	Flavivirus	0	1914.88	0	0	0	0	0	0	0	0	0	0	0	0	0	0	0	0	0	0	0	0	0	0	0	0	0	0	0	0
Pestivirus bovis	Pestivirus	NA	0	NA	NA	0	37.1195	NA	NA	NA	0	0	0	0	0	0	0	0	0	0	0	0	NA	0	NA	NA	NA	0	NA	NA	0
Aedes flavivirus	Flavivirus	0	13.9947	NA	NA	0	0	0	0	0	0	0	0	0	0	0	0	0	0	0	0	0	0	0	0	NA	NA	0	NA	NA	0
Metric:	NT.rpm	Background:	"DENV34_Negative_Controls"	2 Filters Applied:	Categories:	Viruses	Thresholds:	NT rPM >= 10	NT L (alignment length in bp) >= 50	NT Z Score >= 2
NA: Not Applicable; sample did not meet thresholds set
